# Evolutionary Divergence in the Conformational Landscapes of Tyrosine vs Serine/Threonine Kinases

**DOI:** 10.1101/2022.08.29.505757

**Authors:** Joan Gizzio, Abhishek Thakur, Allan Haldane, Ronald M. Levy

## Abstract

Inactive conformations of protein kinase catalytic domains where the DFG motif has a “DFG-out” orientation and the activation loop is folded present a druggable binding pocket that is targeted by FDA-approved “type-II inhibitors” in the treatment of cancers. Tyrosine Kinases (TKs) typically show strong binding affinity with a wide spectrum of type-II inhibitors while Serine/Threonine Kinases (STKs) usually bind more weakly which we suggest here is due to differences in the folded to extended conformational equilibrium of the activation loop between TKs vs. STKs. To investigate this, we use sequence covariation analysis with a Potts Hamiltonian statistical energy model to guide absolute binding free-energy molecular dynamics simulations of 74 protein-ligand complexes. Using the calculated binding free energies together with experimental values, we estimated free-energy costs for the large-scale (∼17-20Å) conformational change of the activation loop by an indirect approach, circumventing the very challenging problem of simulating the conformational change directly. We also used the Potts statistical potential to thread large sequence ensembles over active and inactive kinase states. The structure-based and sequence-based analyses are consistent; together they suggest TKs evolved to have free-energy penalties for the classical “folded activation loop” DFG-out conformation relative to the active conformation that is, on average, 4-6 kcal/mol smaller than the corresponding values for STKs. Potts statistical energy analysis suggests a molecular basis for this observation, wherein the activation loops of TKs are more weakly “anchored” against the catalytic loop motif in the active conformation, and form more stable substrate-mimicking interactions in the inactive conformation. These results provide insights into the molecular basis for the divergent functional properties of TKs and STKs, and pharmacological implications for the target selectivity of type-II inhibitors.
