## Supplementary Table for "Evolutionary Divergence in the Conformational Landscapes of Tyrosine vs Serine/Threonine Kinases"

Kinase	Uniprot	Class	Gatekeeper	Gatekeeper Vol (A^3)	Gatekeeper Size	Type-II Hit rate (Kd < 10uM from Davis et al.)	Potts DFG-out penalty
ST32A_HUMAN	Q8WU08	Serine/Threonine Kinase	V	105	Small	0	6.696951774
ACVR1_HUMAN	Q04771	Serine/Threonine Kinase	T	93	Small	0	6.614312621
TGFR1_HUMAN	P36897	Serine/Threonine Kinase	S	73	Small	0	6.237051969
ST32C_HUMAN	Q86UX6	Serine/Threonine Kinase	V	105	Small	0	5.867490533
ACV1B_HUMAN	P36896	Serine/Threonine Kinase	S	73	Small	0	5.730875939
ST32B_HUMAN	Q9NY57	Serine/Threonine Kinase	V	105	Small	0	5.667315544
BMR1A_HUMAN	P36894	Serine/Threonine Kinase	T	93	Small	0	5.382281492
AVR2A_HUMAN	P27037	Serine/Threonine Kinase	T	93	Small	0	5.079445005
PMYT1_HUMAN	Q99640	Serine/Threonine Kinase	T	93	Small	0	4.09660644
SIK2_HUMAN	Q9H0K1	Serine/Threonine Kinase	T	93	Small	1	6.845096704
NEK11_HUMAN	Q8NG66	Serine/Threonine Kinase	T	93	Small	1	6.123511131
BMR1B_HUMAN	O00238	Serine/Threonine Kinase	T	93	Small	1	5.693403409
AVR2B_HUMAN	Q13705	Serine/Threonine Kinase	T	93	Small	1	4.418588246
ERBB3_HUMAN	P21860	Tyrosine Kinase	T	93	Small	1	2.894683039
TXK_HUMAN	P42681	Tyrosine Kinase	T	93	Small	1	0.461336025
SIK1_HUMAN	P57059	Serine/Threonine Kinase	T	93	Small	2	8.019925204
ERBB4_HUMAN	Q15303	Tyrosine Kinase	T	93	Small	2	2.869182208
ERBB2_HUMAN	P04626	Tyrosine Kinase	T	93	Small	2	2.043834302
EPHB3_HUMAN	P54753	Tyrosine Kinase	T	93	Small	2	1.126617827
BMX_HUMAN	P51813	Tyrosine Kinase	T	93	Small	2	1.091849458
FGFR4_HUMAN	P22455	Tyrosine Kinase	V	105	Small	2	-0.35049392
BTK_HUMAN	Q06187	Tyrosine Kinase	T	93	Small	2	-0.51458595
TGFR2_HUMAN	P37173	Serine/Threonine Kinase	T	93	Small	3	5.959525232
LIMK1_HUMAN	P53667	Serine/Threonine Kinase	T	93	Small	3	4.289648552
GAK_HUMAN	O14976	Serine/Threonine Kinase	T	93	Small	3	2.227640557
RON_HUMAN	Q04912	Tyrosine Kinase	P	90	Small	3	0.635556288
FGFR3_HUMAN	P22607	Tyrosine Kinase	V	105	Small	3	0.615042792
EPHB4_HUMAN	P54760	Tyrosine Kinase	T	93	Small	3	0.597961303
FGFR2_HUMAN	P21802	Tyrosine Kinase	V	105	Small	3	0.477727699
LIMK2_HUMAN	P53671	Serine/Threonine Kinase	T	93	Small	4	4.584396073
EGFR_HUMAN	P00533	Tyrosine Kinase	T	93	Small	4	3.197497245
CSK_HUMAN	P41240	Tyrosine Kinase	T	93	Small	4	1.813669905
SRMS_HUMAN	Q9H3Y6	Tyrosine Kinase	T	93	Small	4	1.708861802
PTK6_HUMAN	Q13882	Tyrosine Kinase	T	93	Small	4	-0.193742125
MK14_HUMAN	Q16539	Serine/Threonine Kinase	T	93	Small	5	5.206049175
MK11_HUMAN	Q15759	Serine/Threonine Kinase	T	93	Small	5	5.160428255
NLK_HUMAN	Q9UBE8	Serine/Threonine Kinase	T	93	Small	5	4.031198808
EPHA5_HUMAN	P54756	Tyrosine Kinase	T	93	Small	5	1.384337465
EPHB1_HUMAN	P54762	Tyrosine Kinase	T	93	Small	5	1.282948477
EPHB2_HUMAN	P29323	Tyrosine Kinase	T	93	Small	5	0.630636439
EPHA2_HUMAN	P29317	Tyrosine Kinase	T	93	Small	6	1.796522645
EPHA4_HUMAN	P54764	Tyrosine Kinase	T	93	Small	6	1.675609855
SRC_HUMAN	P12931	Tyrosine Kinase	T	93	Small	6	1.034137671
FGFR1_HUMAN	P11362	Tyrosine Kinase	V	105	Small	6	0.486707791
BRAF_HUMAN	P15056	Serine/Threonine Kinase	T	93	Small	7	4.03060071
RAF1_HUMAN	P04049	Serine/Threonine Kinase	T	93	Small	7	3.728915246
TNI3K_HUMAN	Q59H18	Serine/Threonine Kinase	T	93	Small	7	3.198185764
EPHA3_HUMAN	P29320	Tyrosine Kinase	T	93	Small	7	1.267333722
RIPK2_HUMAN	O43353	Serine/Threonine Kinase	T	93	Small	8	2.364748525
YES_HUMAN	P07947	Tyrosine Kinase	T	93	Small	8	1.125383912
VGFR1_HUMAN	P17948	Tyrosine Kinase	V	105	Small	8	0.680367021
VGFR2_HUMAN	P35968	Tyrosine Kinase	V	105	Small	8	0.563933468
HCK_HUMAN	P08631	Tyrosine Kinase	T	93	Small	8	-0.351912124
FGR_HUMAN	P09769	Tyrosine Kinase	T	93	Small	8	-0.357164955
EPHA8_HUMAN	P29322	Tyrosine Kinase	T	93	Small	9	1.272716494
RET_HUMAN	P07949	Tyrosine Kinase	V	105	Small	9	1.127739322
BLK_HUMAN	P51451	Tyrosine Kinase	T	93	Small	9	1.117403341
FYN_HUMAN	P06241	Tyrosine Kinase	T	93	Small	9	0.63793455
M3K20_HUMAN	Q9NYL2	Serine/Threonine Kinase	T	93	Small	10	4.127011425
ABL1_HUMAN	P00519	Tyrosine Kinase	T	93	Small	10	-0.960458297
PGFRA_HUMAN	P16234	Tyrosine Kinase	T	93	Small	11	1.708749008
PGFRB_HUMAN	P09619	Tyrosine Kinase	T	93	Small	11	0.92564753
FRK_HUMAN	P42685	Tyrosine Kinase	T	93	Small	11	0.643586758
CSF1R_HUMAN	P07333	Tyrosine Kinase	T	93	Small	11	0.521682155
LCK_HUMAN	P06239	Tyrosine Kinase	T	93	Small	11	0.466726357
DDR1_HUMAN	Q08345	Tyrosine Kinase	T	93	Small	11	0.442930853
KIT_HUMAN	P10721	Tyrosine Kinase	T	93	Small	11	0.223630438
LYN_HUMAN	P07948	Tyrosine Kinase	T	93	Small	11	0.038614508
NEK7_HUMAN	Q8TDX7	Serine/Threonine Kinase	L	124	Large	0	9.185631922
MARK2_HUMAN	Q7KZI7	Serine/Threonine Kinase	M	124	Large	0	8.249659766
PHKG2_HUMAN	P15735	Serine/Threonine Kinase	F	135	Large	0	7.964964328
PHKG1_HUMAN	Q16816	Serine/Threonine Kinase	F	135	Large	0	7.869098769
MARK1_HUMAN	Q9P0L2	Serine/Threonine Kinase	M	124	Large	0	7.753760335
DCLK1_HUMAN	O15075	Serine/Threonine Kinase	M	124	Large	0	7.696832327
SNRK_HUMAN	Q9NRH2	Serine/Threonine Kinase	L	124	Large	0	7.513552466
KGP2_HUMAN	Q13237	Serine/Threonine Kinase	L	124	Large	0	7.487296531
MARK4_HUMAN	Q96L34	Serine/Threonine Kinase	M	124	Large	0	7.464230812
GRK1_HUMAN	Q15835	Serine/Threonine Kinase	M	124	Large	0	7.390295199
PLK2_HUMAN	Q9NYY3	Serine/Threonine Kinase	L	124	Large	0	7.32913133
MAST1_HUMAN	Q9Y2H9	Serine/Threonine Kinase	M	124	Large	0	7.201162733
KGP1_HUMAN	Q13976	Serine/Threonine Kinase	M	124	Large	0	7.076045792
GRK7_HUMAN	Q8WTQ7	Serine/Threonine Kinase	M	124	Large	0	7.059711372
M3K5_HUMAN	Q99683	Serine/Threonine Kinase	M	124	Large	0	7.030066594
GRK4_HUMAN	P32298	Serine/Threonine Kinase	L	124	Large	0	6.965370564
DCLK3_HUMAN	Q9C098	Serine/Threonine Kinase	L	124	Large	0	6.820251724
SRPK3_HUMAN	Q9UPE1	Serine/Threonine Kinase	L	124	Large	0	6.688940904
NEK2_HUMAN	P51955	Serine/Threonine Kinase	M	124	Large	0	6.477070531
TSSK1_HUMAN	Q9BXA7	Serine/Threonine Kinase	M	124	Large	0	6.476580558
CSKP_HUMAN	O14936	Serine/Threonine Kinase	F	135	Large	0	6.45908751
PLK1_HUMAN	P53350	Serine/Threonine Kinase	L	124	Large	0	6.407513462
BRSK2_HUMAN	Q8IWQ3	Serine/Threonine Kinase	L	124	Large	0	6.343614961
BRSK1_HUMAN	Q8TDC3	Serine/Threonine Kinase	L	124	Large	0	6.294550959
SRPK1_HUMAN	Q96SB4	Serine/Threonine Kinase	F	135	Large	0	6.257822717
NUAK1_HUMAN	O60285	Serine/Threonine Kinase	M	124	Large	0	6.201196462
PIM2_HUMAN	Q9P1W9	Serine/Threonine Kinase	L	124	Large	0	6.153087599
DMPK_HUMAN	Q09013	Serine/Threonine Kinase	M	124	Large	0	6.045767093
KS6A1_HUMAN	Q15418	Serine/Threonine Kinase	L	124	Large	0	6.001648767
KS6A6_HUMAN	Q9UK32	Serine/Threonine Kinase	L	124	Large	0	5.605207005
KS6A3_HUMAN	P51812	Serine/Threonine Kinase	L	124	Large	0	5.561019528
KCC1G_HUMAN	Q96NX5	Serine/Threonine Kinase	M	124	Large	0	5.560198415
NEK3_HUMAN	P51956	Serine/Threonine Kinase	M	124	Large	0	5.52829556
STK26_HUMAN	Q9P289	Serine/Threonine Kinase	M	124	Large	0	5.512818684
STK11_HUMAN	Q15831	Serine/Threonine Kinase	M	124	Large	0	5.490740883
KCC2G_HUMAN	Q13555	Serine/Threonine Kinase	F	135	Large	0	5.399043519
CSK21_HUMAN	P68400	Serine/Threonine Kinase	F	135	Large	0	5.386625995
MK01_HUMAN	P28482	Serine/Threonine Kinase	Q	144	Large	0	5.30740757
KCC2B_HUMAN	Q13554	Serine/Threonine Kinase	F	135	Large	0	5.246363314
KCC2A_HUMAN	Q9UQM7	Serine/Threonine Kinase	F	135	Large	0	5.239496151
MK04_HUMAN	P31152	Serine/Threonine Kinase	Q	144	Large	0	5.228682446
PDPK1_HUMAN	O15530	Serine/Threonine Kinase	L	124	Large	0	5.223372127
BMPR2_HUMAN	Q13873	Serine/Threonine Kinase	M	124	Large	0	5.163903348
STK38_HUMAN	Q15208	Serine/Threonine Kinase	M	124	Large	0	5.159016003
MAPK2_HUMAN	P49137	Serine/Threonine Kinase	M	124	Large	0	5.113922464
GSK3B_HUMAN	P49841	Serine/Threonine Kinase	L	124	Large	0	5.086142296
TLK1_HUMAN	Q9UKI8	Serine/Threonine Kinase	L	124	Large	0	5.074928241
MK06_HUMAN	Q16659	Serine/Threonine Kinase	Q	144	Large	0	5.027894345
MK03_HUMAN	P27361	Serine/Threonine Kinase	Q	144	Large	0	4.988487574
PAK1_HUMAN	Q13153	Serine/Threonine Kinase	M	124	Large	0	4.9879781
PAK5_HUMAN	Q9P286	Serine/Threonine Kinase	M	124	Large	0	4.891994693
PAK4_HUMAN	O96013	Serine/Threonine Kinase	M	124	Large	0	4.883356025
NIM1_HUMAN	Q8IY84	Serine/Threonine Kinase	M	124	Large	0	4.817977721
PAK6_HUMAN	Q9NQU5	Serine/Threonine Kinase	M	124	Large	0	4.782081583
AKT2_HUMAN	P31751	Serine/Threonine Kinase	M	124	Large	0	4.76663811
PAK2_HUMAN	Q13177	Serine/Threonine Kinase	M	124	Large	0	4.566726763
MK07_HUMAN	Q13164	Serine/Threonine Kinase	L	124	Large	0	4.531189153
AKT3_HUMAN	Q9Y243	Serine/Threonine Kinase	M	124	Large	0	4.329900301
CHK1_HUMAN	O14757	Serine/Threonine Kinase	L	124	Large	0	4.202032656
AKT1_HUMAN	P31749	Serine/Threonine Kinase	M	124	Large	0	4.191790127
OXSR1_HUMAN	O95747	Serine/Threonine Kinase	M	124	Large	0	4.188688145
KPCL_HUMAN	P24723	Serine/Threonine Kinase	M	124	Large	0	4.122082905
ZAP70_HUMAN	P43403	Tyrosine Kinase	M	124	Large	0	3.889902887
KPCD_HUMAN	Q05655	Serine/Threonine Kinase	M	124	Large	0	3.863008143
MYLK_HUMAN	Q15746	Serine/Threonine Kinase	L	124	Large	0	3.814242784
KPCE_HUMAN	Q02156	Serine/Threonine Kinase	M	124	Large	0	3.689984282
DAPK2_HUMAN	Q9UIK4	Serine/Threonine Kinase	L	124	Large	0	3.589132144
DAPK1_HUMAN	P53355	Serine/Threonine Kinase	L	124	Large	0	3.521077659
MAPK5_HUMAN	Q8IW41	Serine/Threonine Kinase	M	124	Large	0	3.483705096
ST17B_HUMAN	O94768	Serine/Threonine Kinase	L	124	Large	0	3.454105137
KC1A_HUMAN	P48729	Serine/Threonine Kinase	M	124	Large	0	3.312915777
PKN1_HUMAN	Q16512	Serine/Threonine Kinase	M	124	Large	0	3.29550735
WEE1_HUMAN	P30291	Tyrosine Kinase	N	113	Large	0	3.182345236
AAK1_HUMAN	Q2M2I8	Serine/Threonine Kinase	M	124	Large	0	3.121234287
PRP4B_HUMAN	Q13523	Serine/Threonine Kinase	F	135	Large	0	2.72366416
BMP2K_HUMAN	Q9NSY1	Serine/Threonine Kinase	M	124	Large	0	2.594821029
SBK1_HUMAN	Q52WX2	Serine/Threonine Kinase	Q	144	Large	0	2.585797822
IRAK4_HUMAN	Q9NWZ3	Serine/Threonine Kinase	Y	141	Large	0	2.466985638
PKN2_HUMAN	Q16513	Serine/Threonine Kinase	M	124	Large	0	2.026446048
VRK2_HUMAN	Q86Y07	Serine/Threonine Kinase	M	124	Large	0	0.365765479
NEK6_HUMAN	Q9HC98	Serine/Threonine Kinase	L	124	Large	1	9.092816335
PLK3_HUMAN	Q9H4B4	Serine/Threonine Kinase	L	124	Large	1	8.990385375
AAPK2_HUMAN	P54646	Serine/Threonine Kinase	M	124	Large	1	7.735966016
NEK4_HUMAN	P51957	Serine/Threonine Kinase	M	124	Large	1	7.724775156
KCC4_HUMAN	Q16566	Serine/Threonine Kinase	L	124	Large	1	7.119696575
ULK1_HUMAN	O75385	Serine/Threonine Kinase	M	124	Large	1	6.733068157
KAPCA_HUMAN	P17612	Serine/Threonine Kinase	M	124	Large	1	6.561105725
KS6A2_HUMAN	Q15349	Serine/Threonine Kinase	L	124	Large	1	6.127114119
KAPCB_HUMAN	P22694	Serine/Threonine Kinase	M	124	Large	1	6.111780522
M3K6_HUMAN	O95382	Serine/Threonine Kinase	M	124	Large	1	5.831892647
STK24_HUMAN	Q9Y6E0	Serine/Threonine Kinase	M	124	Large	1	5.757056994
PIM1_HUMAN	P11309	Serine/Threonine Kinase	L	124	Large	1	5.544044736
KPCD2_HUMAN	Q9BZL6	Serine/Threonine Kinase	M	124	Large	1	5.380860014
IKKB_HUMAN	O14920	Serine/Threonine Kinase	M	124	Large	1	5.322565738
GSK3A_HUMAN	P49840	Serine/Threonine Kinase	L	124	Large	1	5.244694718
PRKX_HUMAN	P51817	Serine/Threonine Kinase	M	124	Large	1	5.21336975
M3K10_HUMAN	Q02779	Serine/Threonine Kinase	M	124	Large	1	5.183650435
CDK4_HUMAN	P11802	Serine/Threonine Kinase	F	135	Large	1	5.133030911
ST38L_HUMAN	Q9Y2H1	Serine/Threonine Kinase	M	124	Large	1	5.124669924
CSK22_HUMAN	P19784	Serine/Threonine Kinase	F	135	Large	1	5.089669794
KPCD1_HUMAN	Q15139	Serine/Threonine Kinase	M	124	Large	1	4.745335251
TBK1_HUMAN	Q9UHD2	Serine/Threonine Kinase	M	124	Large	1	4.690776677
STK39_HUMAN	Q9UEW8	Serine/Threonine Kinase	M	124	Large	1	4.648965165
HUNK_HUMAN	P57058	Serine/Threonine Kinase	M	124	Large	1	4.368318831
IKKE_HUMAN	Q14164	Serine/Threonine Kinase	M	124	Large	1	4.344800041
LATS1_HUMAN	O95835	Serine/Threonine Kinase	M	124	Large	1	4.332435727
ROCK1_HUMAN	Q13464	Serine/Threonine Kinase	M	124	Large	1	4.325629368
M3K9_HUMAN	P80192	Serine/Threonine Kinase	M	124	Large	1	4.302114075
SGK3_HUMAN	Q96BR1	Serine/Threonine Kinase	L	124	Large	1	4.079832902
CDKL1_HUMAN	Q00532	Serine/Threonine Kinase	F	135	Large	1	4.031157428
CILK1_HUMAN	Q9UPZ9	Serine/Threonine Kinase	F	135	Large	1	4.010866973
M3K4_HUMAN	Q9Y6R4	Serine/Threonine Kinase	M	124	Large	1	3.751464436
KPCT_HUMAN	Q04759	Serine/Threonine Kinase	M	124	Large	1	3.674544796
KC1D_HUMAN	P48730	Serine/Threonine Kinase	M	124	Large	1	3.354972519
ERN1_HUMAN	O75460	Serine/Threonine Kinase	I	124	Large	1	3.12975255
E2AK1_HUMAN	Q9BQI3	Serine/Threonine Kinase	M	124	Large	1	3.072859701
LRRK2_HUMAN	Q5S007	Serine/Threonine Kinase	M	124	Large	1	2.555795817
KC1G1_HUMAN	Q9HCP0	Serine/Threonine Kinase	L	124	Large	1	2.351466397
KC1G3_HUMAN	Q9Y6M4	Serine/Threonine Kinase	L	124	Large	1	2.165072564
MATK_HUMAN	P42679	Tyrosine Kinase	M	124	Large	1	1.973929077
IGF1R_HUMAN	P08069	Tyrosine Kinase	M	124	Large	1	-0.539630214
AURKA_HUMAN	O14965	Serine/Threonine Kinase	L	124	Large	2	7.879947659
MRCKA_HUMAN	Q5VT25	Serine/Threonine Kinase	M	124	Large	2	7.034189143
KCC1D_HUMAN	Q8IU85	Serine/Threonine Kinase	M	124	Large	2	6.750358614
CDK16_HUMAN	Q00536	Serine/Threonine Kinase	F	135	Large	2	5.914735701
CDKL5_HUMAN	O76039	Serine/Threonine Kinase	F	135	Large	2	5.807211068
KCC1A_HUMAN	Q14012	Serine/Threonine Kinase	M	124	Large	2	5.789349821
MYO3A_HUMAN	Q8NEV4	Serine/Threonine Kinase	L	124	Large	2	5.709872443
CHK2_HUMAN	O96017	Serine/Threonine Kinase	L	124	Large	2	5.691411799
NEK5_HUMAN	Q6P3R8	Serine/Threonine Kinase	M	124	Large	2	5.674163018
CDK18_HUMAN	Q07002	Serine/Threonine Kinase	F	135	Large	2	5.592248931
CDK9_HUMAN	P50750	Serine/Threonine Kinase	F	135	Large	2	5.466880757
MRCKG_HUMAN	Q6DT37	Serine/Threonine Kinase	M	124	Large	2	5.342918889
CDK3_HUMAN	Q00526	Serine/Threonine Kinase	F	135	Large	2	5.283424014
CDK2_HUMAN	P24941	Serine/Threonine Kinase	F	135	Large	2	5.273924541
KKCC1_HUMAN	Q8N5S9	Serine/Threonine Kinase	E	138	Large	2	5.22449469
KPCD3_HUMAN	O94806	Serine/Threonine Kinase	M	124	Large	2	5.172746535
IKKA_HUMAN	O15111	Serine/Threonine Kinase	M	124	Large	2	4.76283361
M3K13_HUMAN	O43283	Serine/Threonine Kinase	M	124	Large	2	4.609101903
PAK3_HUMAN	O75914	Serine/Threonine Kinase	M	124	Large	2	4.568127443
M3K3_HUMAN	Q99759	Serine/Threonine Kinase	M	124	Large	2	4.512980528
KKCC2_HUMAN	Q96RR4	Serine/Threonine Kinase	F	135	Large	2	4.352213023
KS6B1_HUMAN	P23443	Serine/Threonine Kinase	L	124	Large	2	4.27249387
ROCK2_HUMAN	O75116	Serine/Threonine Kinase	M	124	Large	2	4.23848128
MAK_HUMAN	P20794	Serine/Threonine Kinase	F	135	Large	2	3.739167779
E2AK4_HUMAN	Q9P2K8	Serine/Threonine Kinase	M	124	Large	2	3.70241578
DAPK3_HUMAN	O43293	Serine/Threonine Kinase	L	124	Large	2	3.340923299
JAK3_HUMAN	P52333	Tyrosine Kinase	M	124	Large	2	2.351159772
JAK2_HUMAN	O60674	Tyrosine Kinase	M	124	Large	2	1.973322474
IRAK1_HUMAN	P51617	Serine/Threonine Kinase	Y	141	Large	2	1.942096008
FES_HUMAN	P07332	Tyrosine Kinase	M	124	Large	2	1.843935157
ALK_HUMAN	Q9UM73	Tyrosine Kinase	L	124	Large	2	1.257127009
JAK1_HUMAN	P23458	Tyrosine Kinase	M	124	Large	2	1.046878462
ROS1_HUMAN	P08922	Tyrosine Kinase	L	124	Large	2	0.961731061
FAK1_HUMAN	Q05397	Tyrosine Kinase	M	124	Large	2	0.550568902
ITK_HUMAN	Q08881	Tyrosine Kinase	F	135	Large	2	0.497886952
TYRO3_HUMAN	Q06418	Tyrosine Kinase	L	124	Large	2	0.09584793
INSRR_HUMAN	P14616	Tyrosine Kinase	M	124	Large	2	-0.256482524
INSR_HUMAN	P06213	Tyrosine Kinase	M	124	Large	2	-0.433111757
STK4_HUMAN	Q13043	Serine/Threonine Kinase	M	124	Large	3	6.754637062
M4K2_HUMAN	Q12851	Serine/Threonine Kinase	M	124	Large	3	6.71404926
MRCKB_HUMAN	Q9Y5S2	Serine/Threonine Kinase	M	124	Large	3	6.439757456
STK33_HUMAN	Q9BYT3	Serine/Threonine Kinase	M	124	Large	3	6.412572947
M4K3_HUMAN	Q8IVH8	Serine/Threonine Kinase	M	124	Large	3	6.286528178
STK25_HUMAN	O00506	Serine/Threonine Kinase	M	124	Large	3	5.942357791
MELK_HUMAN	Q14680	Serine/Threonine Kinase	L	124	Large	3	5.907096149
CDK13_HUMAN	Q14004	Serine/Threonine Kinase	F	135	Large	3	5.758170948
CDKL2_HUMAN	Q92772	Serine/Threonine Kinase	F	135	Large	3	5.494360598
CDK14_HUMAN	O94921	Serine/Threonine Kinase	F	135	Large	3	5.296082922
CDK15_HUMAN	Q96Q40	Serine/Threonine Kinase	F	135	Large	3	5.240005961
M3K11_HUMAN	Q16584	Serine/Threonine Kinase	M	124	Large	3	5.2249934
CDKL3_HUMAN	Q8IVW4	Serine/Threonine Kinase	F	135	Large	3	5.121107035
CDK5_HUMAN	Q00535	Serine/Threonine Kinase	F	135	Large	3	5.072530215
M3K2_HUMAN	Q9Y2U5	Serine/Threonine Kinase	M	124	Large	3	4.436214176
MYLK3_HUMAN	Q32MK0	Serine/Threonine Kinase	M	124	Large	3	2.938417194
KSYK_HUMAN	P43405	Tyrosine Kinase	M	124	Large	3	2.399982484
KC1E_HUMAN	P49674	Serine/Threonine Kinase	M	124	Large	3	2.200932024
HIPK2_HUMAN	Q9H2X6	Serine/Threonine Kinase	F	135	Large	3	2.185838469
HIPK3_HUMAN	Q9H422	Serine/Threonine Kinase	F	135	Large	3	2.053024803
FER_HUMAN	P16591	Tyrosine Kinase	M	124	Large	3	1.993814162
HIPK1_HUMAN	Q86Z02	Serine/Threonine Kinase	F	135	Large	3	1.793713704
MYLK2_HUMAN	Q9H1R3	Serine/Threonine Kinase	M	124	Large	3	1.565239057
LTK_HUMAN	P29376	Tyrosine Kinase	L	124	Large	3	1.416588338
ANKK1_HUMAN	Q8NFD2	Serine/Threonine Kinase	M	124	Large	3	1.230958766
FAK2_HUMAN	Q14289	Tyrosine Kinase	M	124	Large	3	0.128547922
MINK1_HUMAN	Q8N4C8	Serine/Threonine Kinase	M	124	Large	4	6.542202047
MK13_HUMAN	O15264	Serine/Threonine Kinase	M	124	Large	4	6.425281785
MKNK1_HUMAN	Q9BUB5	Serine/Threonine Kinase	F	135	Large	4	5.724732181
M4K1_HUMAN	Q92918	Serine/Threonine Kinase	M	124	Large	4	5.199138797
RIPK1_HUMAN	Q13546	Serine/Threonine Kinase	M	124	Large	4	5.058985063
CDK7_HUMAN	P50613	Serine/Threonine Kinase	F	135	Large	4	4.979968214
CDK8_HUMAN	P49336	Serine/Threonine Kinase	F	135	Large	4	4.20731802
TNK1_HUMAN	Q13470	Tyrosine Kinase	M	124	Large	4	3.158391199
TAOK2_HUMAN	Q9UL54	Serine/Threonine Kinase	M	124	Large	4	2.234987899
UFO_HUMAN	P30530	Tyrosine Kinase	L	124	Large	4	1.024037492
MET_HUMAN	P08581	Tyrosine Kinase	L	124	Large	4	0.931565373
MKNK2_HUMAN	Q9HBH9	Serine/Threonine Kinase	F	135	Large	5	5.063504506
MK10_HUMAN	P53779	Serine/Threonine Kinase	M	124	Large	5	4.777817965
MK09_HUMAN	P45984	Serine/Threonine Kinase	M	124	Large	5	4.724014553
MK15_HUMAN	Q8TD08	Serine/Threonine Kinase	F	135	Large	5	4.644670766
TAOK1_HUMAN	Q7L7X3	Serine/Threonine Kinase	M	124	Large	5	3.602014649
MUSK_HUMAN	O15146	Tyrosine Kinase	F	135	Large	5	1.590764722
EPHA7_HUMAN	Q15375	Tyrosine Kinase	I	124	Large	5	1.476082847
NTRK1_HUMAN	P04629	Tyrosine Kinase	F	135	Large	5	-0.947700672
M4K5_HUMAN	Q9Y4K4	Serine/Threonine Kinase	M	124	Large	6	6.977722898
CTRO_HUMAN	O14578	Serine/Threonine Kinase	M	124	Large	6	5.521150988
CDK19_HUMAN	Q9BWU1	Serine/Threonine Kinase	F	135	Large	6	3.87576651
TIE2_HUMAN	Q02763	Tyrosine Kinase	I	124	Large	6	1.103085625
NTRK2_HUMAN	Q16620	Tyrosine Kinase	F	135	Large	6	-1.014057471
TNIK_HUMAN	Q9UKE5	Serine/Threonine Kinase	M	124	Large	7	6.723567669
M3K19_HUMAN	Q56UN5	Serine/Threonine Kinase	M	124	Large	7	6.078705394
M3K7_HUMAN	O43318	Serine/Threonine Kinase	M	124	Large	7	4.868700194
HIPK4_HUMAN	Q8NE63	Serine/Threonine Kinase	F	135	Large	7	2.512602629
TIE1_HUMAN	P35590	Tyrosine Kinase	I	124	Large	7	0.98358278
SLK_HUMAN	Q9H2G2	Serine/Threonine Kinase	I	124	Large	8	7.23724239
FLT3_HUMAN	P36888	Tyrosine Kinase	F	135	Large	8	0.667732771
STK10_HUMAN	O94804	Serine/Threonine Kinase	I	124	Large	9	6.527658319
